# Nanopore metagenomic sequencing links clinically relevant resistance determinants to pathogens

**DOI:** 10.64898/2026.02.16.706128

**Authors:** Harika Ürel, Ela Sauerborn, Michael Biggel, Friedemann Gebhardt, Ebenezer Foster-Nyarko, Silvio D Brugger, Rhys T White, Søren Heidelbach, Mads Albertsen, Francis Muchaamba, Tim Reska, Marc J A Stevens, Roger Stephan, Richard Fetherston, Lara Urban

## Abstract

Culture-independent metagenomics enables the detection of plasmid-encoded antimicrobial resistance (AMR) genes directly from clinical samples; however, the clinical significance of these genes depends on their bacterial host and genomic context, which metagenomics cannot fully infer. Nanopore sequencing technology intrinsically encodes epigenetic modifications such as methylation, which can be leveraged for plasmid-host associations from metagenomic data. Existing methods rely on the recovery of metagenome-assembled genomes (MAGs), which can introduce bias toward abundant taxa and leave clinically relevant, low-abundance pathogens unassociated. To address this limitation, we extended methylation-based plasmid-host association from the MAG level to individual assembly contigs and sequencing reads. The CUPID pipeline implements the calculation of contig and read similarity scores, which compare weighted mean methylation rates across motifs genetically shared between any contig or read pair. We validated this approach on a mock metagenomic community composed of ten carbapenem-resistant *Enterobacterales* isolates, where we achieved 93.8% accuracy at the contig level and 100% at the read level for carbapenemase plasmid-host associations. When applied to metagenomic and quasimetagenomic data of sixteen patient rectal swabs collected during routine hospital surveillance, our approach assigned every detected plasmid-encoded carbapenemase to its correct bacterial host at the contig level, using matched culture-based diagnostics and whole-genome sequencing as a ground truth. Read-level analysis identified additional associations that were missed at the contig level, including a multi-host plasmid confirmed by established diagnostics. These findings demonstrate a pathway from rapid AMR gene detection using metagenomics to actionable surveillance for infection prevention, transmission tracing, and outbreak investigation.

**Impact statement:** Culture-independent metagenomics can detect antimicrobial resistance genes, but their clinical significance depends on the bacterial host and genomic context. Here, we show that nanopore-derived bacterial DNA methylation patterns can link carbapenemase genes to pathogenic hosts and plasmid context directly from patient samples. This provides a route from rapid antimicrobial resistance gene detection to actionable public health surveillance.

**Data summary:** All sequencing data after human content filtering have been deposited at the European Nucleotide Archive (ENA, BioProject accession PRJEB108076, with all isolate sequencing data for mock community generation available under the sample accession numbers SAMEA121375149-58, all isolate sequencing data from the rectal swabs available at SAMEA121334008-24, all metagenomic data from the rectal swabs available at SAMEA121325220-27, and all quasimetagenomic data available at SAMEA122914816-23, SAMEA122920068-74). All code is available at GitHub: https://github.com/harikaurel/cupid. All other supporting data are provided in the article and supplementary tables.
