## Supplementary material for "Nanopore metagenomic sequencing links clinically relevant resistance determinants to pathogens": TableS1

### Sheet: A
Rectal swab isolate ID	Species	DNA concentration (ng/µl)	Total yield (Mb)	Mean Q-score	Read metrics		Assembly metrics						Additional plasmids
					# Reads [k]	Read N50 (b)	Chromosome contig length (b)	Chromosome median coverage (x)	Carbapenemase	Carbapenemase-encoding plasmid contig length (b)	Carbapenemase-encoding plasmid median coverage (x)	Carbapenemase-encoding plasmid type	Plasmid type (contig length)
M1	C. freundii	63.4	13.054	22.23	4,430	6,140	5,095,758	801 (circular)	OXA-48	83.119	674 (circular)	IncL/M	IncFIB, IncFIC, IncFII (189,361 bp)
M2	C. freundii	52.2	13.407	22.09	3.137	8.784	5,388,982	880 (circular)	KPC-2	80.176	1,501 (circular)	IncN	Col(VCM04), IncP (336,501 bp)
M3	C. freundii	52.0	8.329	22.14	2.551	6.201	5,097,096	614 (circular)	OXA-48	83.118	519 (circular)	IncL/M	Col(VCM04) (310,170 bp), IncFIB, IncFIC, IncFII (189,360 bp)
M4	K. variicola	25.6	6.052	22.27	1.719	7.796	5,469,541	473 (circular)	KPC-2	79.348	1,306 (circular)	IncN	-
M5a	K. pneumoniae	49.4	9.076	22.07	2.007	9.023	5,243,719	889 (circular)	KPC-2	79.338	1,604 (circular)	IncN	IncFIA, IncFIB (96,006 bp)
M5b	E. coli	148.0	9.179	22.16	2.204	8.158	4,977,530	1,026 (circular)	KPC-2	79.339	1,151 (circular)	IncN	IncFII (199,230 bp), ColpVC (4,300 bp), rep_cluster_3 (44,736bp)
M6	E. coli	32.0	2.924	22.42	843	7.331	5,055,809	510 (circular)	OXA-244	NA	NA	NA	IncFIA, IncFIB (128,925 bp), IncI-gamma/K1 (106,020 bp)
M7	E. coli	52.4	9.769	21.68	2.321	8.015	5,030,934	636 (circular)	OXA-244	NA	NA	NA	IncFIA, IncFIA, IncFIB, IncFII (129,193 bp)
M8	K. pneumoniae	84.0	5.412	21.65	1.428	8.308	5,483,149	371 (circular)	NDM-5	310.923	387	IncFIb, IncFIB, IncH1b	ColRNAI_rep_cluster_987 (4,168bp), rep_cluster_2335 (7,022bp)
Q1	NA	NA	NA	NA	NA	NA	NA	NA	NA	NA	NA	NA	NA
Q2	K. pneumoniae	216	184.6	19.60	44.6	8,302	5,245,059	33 (circular)	KPC-2	79.343	89 (non-circular)	IncN	IncFII (101,053bp, no AMR)
Q3	E. coli	156	312.6	19.33	66.7	10,852	4,822,680	63 (circular)	NDM-1	46.146	240 (circular)	IncN	IncL/M (117,074bp no AMR), IncK2/Z (98,082bp, no AMR)
Q4	K. pneumoniae	47	347.7	19.43	72.7	9,559	5,276,046	65 (circular)	KPC-2	77.496	179 (circular)	IncN	IncH1A (323,211bp, no AMR), Rep_cluster_3 (106,512bp, no AMR)
Q5	C. freundii	56	211.3	19.02	17.0	8,866	5,191,482	14 (circular)	OXA-48	65.499	27 (circular)	IncL/M	IncR (57,663bp, DHA-1, OXA-1), rep_cluster_1756 ( 60,383bp, no AMR)
Q6	E. hormaechei	155	236.8	19.12	36.2	13,648	4,710,384	43 (circular)	KPC-2	60.322	132 (circular)	IncN	ColRNA_rep_cluster_1998 (23,408bp), IncHI2A (281,170bp, TEM-1, mcr-1)
Q7	E. coli	140	349.5	19.35	79.5	8,678	4,795,498	73 (circular)	KPC-2	59.487	149 (circular)	IncN	rep_cluster_488 (108,944bp, no AMR)
Q8	K. pneumoniae	60	91.5	19.21	17.0	11,989	5,432,008	14 (circular)	OXA-48, NDM-5	54,785 (OXA-48), 349,499 (NDM-5)	25 (circular), 17 (circular)	IncFIB, IncHI1B (composite, NDM-5), IncL/M (OXA-48)	colRNA_1_rep_cluster_1987 (14,682bp), IncFIB, IncFII (164,010bp, qnrB)
*unfiltered

### Sheet: B
Rectal swab ID	DNA concentration (ng/µl)	Input DNA (ng) per sample	Non-human yield (Mb)	Mean Q-score	Q20 (%)	Read metrics					Assembly metrics
						# Reads [k]		Human reads (%)		Non-human read N50 (b)	Assembly N50 (b)	# Contigs (circular)	Total assembly size (Mb)
M1	4.47	179	186.80	19.13	89.14	443.47		1.58		2.491	2,390,762	339 (8)	4.64
M2	26.7	800	769.09	19.77	90.69	1,479.33		33.78		3.724	80.276	947 (14)	13.92
M3	49.3	800	81.38	19.63	90.24	1,830.05		95.97		3.792	18.787	1301 (16)	11.33
M4	4.8	192	204.38	19.25	89.47	525.22		0.82		3.207	16.775	2968 (14)	25.30
M5	13.9	556	800.08	19.73	90.45	1,030.11		21.22		4.049	50.691	3686 (47)	59.17
M6	7.9	316	327.38	19.61	90.39	685.78		10.71		2.749	18.124	2416 (14)	21.64
M7	78.7	800	204.92	19.74	90.43	2,092.07		94.3		4.281	1,346,460	85 (8)	8.19
M8	49.9	800	1067.14	19.17	89.01	943.10		10.68		4.077	31.171	9778 (57)	121.79
M blank	Too low	NA	60.01	NA	NA	184.51		NA		NA	NA	NA	NA
Q1	362	400	1606.77	19.89	91.00	667.79		0.04		4,055	256.385	2171 931)	47.10
Q2	354	400	2212.90	2026-07-20	92.00	707.78		0.25		5,205	2,824,485	334 (12)	13.99
Q3	157	400	751.60	20.00	91.00	286.49		0.19		4,485	127.656	703 (12)	2026-09-15
Q4	364	400	2036.53	20.27	92.00	842.64		0.01		4135	410.311	554 (5)	18.58
Q5	143	400	222.18	19.79	91.00	100.54		0.10		3,787	481.153	333 (18)	14.86
Q6	33.2	400	1073.46	19.64	91.00	497.89		0.01		3,765	5,747,565	16 (4)	10.91
Q7	137	400	1588.59	19.65	91.00	606.26		0.05		4,551	1,149,951	1006 (16)	24.60
Q8	328	400	1363.77	19.97	92.00	448.45		0.20		5,264	1,535,666	441 (13)	22.46
Q blank	Too low	NA

### Sheet: C
Mock community isolates (Species, Sequence type)	DNA concentration (ng/µl)	Total yield (Mb)	Mean Q-score	# Reads [k]	Read N50 (b)	Chromosome contig length (b)	Chromosome coverage (x)	Carbapenemase	Carbapenemase-encoding plasmid type	Carbapenemase-encoding plasmid contig length (b)	Carbpanemase-encoding plasmid coverage	Additional plasmids (length, AMR genes)	Mock community composition (% of sequencing reads)
1 (K. pneumoniae, ST 11)	34.7	825.3	18.1	126.906	12.376	5,402,964	166 (circular)	KPC-2	IncFIB, IncFII	100.959	99 (circular)	IncR (40,598bp, OXA-1, catB3, arr-3, sul1, mph(A), aph(3’)-Ia)	10.30
2 (K. pneumoniae, ST 147)	47.6	1001.0	18.3	135.58	18.005	5,239,881	211 (circular)	KPC-2	IncN	59,490	487 (circular)	IncFIB, IncFII (117,150bp, dfrA14, sul2, aph(3’’)-Ib, aph(6)-Id, TEM-1, qnrB, tet(A), aph(3’)-Ia)	11.00
3 (P. mirabilis, NA)	26.3	1573.2	18.34	185.875	16.415	4,349,362	327 (circular)	NDM-1	IncC	169.974	155 (circular)	Col3M ( 2,683bp, qnrD1)	2026-08-15
4 (E. coli, ST 167)	79.3	837.4	18.59	191.841	8.975	4,870,767	226 (circular)	NDM-5	IncFIA, IncFIA	120.335	139 (circular)	IncI-gamma-/K1 ( 49,982bp, CMY-145)	15.56
5 (R.planticola, NA)	54.1	483.0	18.27	72.944	13.711	5,594,969	101 (circular)	KPC-2	IncN	73.954	64 (circular)	IncFIB, IncFII ( 194,382bp, no AMR)	5.92
6 (K. michiganensis, ST151)	133.0	1346.1	18.5	184.904	12.643	5,915,140	220 (circular)	VIM-1	IncN	27.442	253 (circular)	IncFIA ( 148,275bp, no AMR), IncFII (47,382bp, no AMR), ColRNAI_rep_cluster1987 (9,088bp, no AMR)	15.00
7 (E.coli, ST38)	21.3	448.5	17.96	67.76	11.086	5,238,661	78 (circular)	NDM-5	IncFIA, IncFIB	152.631	64x (circular)	IncFIA(81,456bp, no AMR)	5.50
8 (C. braakii, NA)	32.8	889.5	18.26	137.131	12.732	5,115,512	185 (circular)	OXA-48	IncL/M	74.308	149 (circular)	IncFIB, IncFIC, IncFII ( 193,704bp, TEM-1, aac(3)-IId, mph(A), sul1, arr-3, catB3, Oxa-1, aac(6’)-Ib-cr5)	11.13
9 (S. marcescens, NA)	105.8	490.4	22.12	74.528	12.823	5,203,815	93 (circular)	OXA-48	IncL/M	68.942	154 (circular)	-	6.05
10 (C. freundii, NA)	58.7	193.2	21.81	54.725	8.672	5,403,607	35 (circular)	KPC-2	IncN	78.849	36 (circular)	-	4.44
