## Supplementary material for "Nanopore metagenomic sequencing links clinically relevant resistance determinants to pathogens": TableS2

### Sheet: Sayfa1
dataset	bin_id	total_n	species_dist_abs	species_of_interest	species_of_interest_pct
M1	vamb_1	35	Enterococcus faecium (34), Citrobacter (1)	NA	NA
M2	maxbin2.001	10	Escherichia coli (6), Morganella morganii (2), other (=1)	NA	NA
M2	maxbin2.003	187	Finegoldia magna (162), other (<10)	NA	NA
M2	metabat2_2	216	Escherichia coli (193), Citrobacter freundii (10), other (<10)	Citrobacter freundii	4.63
M2	vamb_2	6	Staphylococcus hominis (2), Staphylococcus epidermidis (2), Staphylococcus warneri (1), Staphylococcus aureus (1)	NA	NA
M3	maxbin1.001	140	Citrobacter freundii (103), other (<10)	Citrobacter freundii	73.57
M3	metabat2_3	109	Finegoldia magna (88), other (<10)	NA	NA
M3	metabat2_5	131	Citrobacter freundii (105), other (<10)	Citrobacter freundii	80.15
M4	maxbin2.001	56	Winkia neuii (17), Mobiluncus massiliensis (11), other (<10	NA	NA
M4	maxbin2.009	298	Peptoniphilus genitalis (112), Anaerococcus mediterraneensis (43), other (<40)	NA	NA
M4	metabat2_13	37	Murdochiella vaginalis (30), other (<10)	NA	NA
M4	metabat2_4	105	Finegoldia magna (95), other (<10)	NA	NA
M4	metabat2_9	117	Schaalia radingae (111), other (<10)	NA	NA
M4	vamb_3	76	Corynebacterium afermentans (66), other (<10)	NA	NA
M4	vamb_54	97	Aedoeadaptatus ivorii (32), other (<10)	NA	NA
M5	maxbin2_1	19	Escherichia coli (19)	Escherichia coli	100
M5	maxbin2_2	31	Corynebacterium sp. (22), other (<10)	NA	NA
M5	maxbin2_3	40	Staphylococcus epidermidis (37), other (<10)	NA	NA
M5	maxbin2_4	106	[Clostridium] scindens (106)	NA	NA
M5	maxbin2_9	124	Enterococcus casseliflavus (78), Enterococcus innesii (33), other (<10)	NA	NA
M5	maxbin2_015	230	Ruminococcus champanellensis (31), Caudoviricetes sp. (22), other (<20)	NA	NA
M5	metabat2_10	34	Veillonella parvula (33), Caudoviricetes sp. (1)	NA	NA
M5	metabat2_13	53	Staphylococcus epidermidis (47), other (<10)	NA	NA
M5	metabat2_15	122	[Clostridium] symbiosum (101), Enterocloster clostridioformis (13), other (<10)	NA	NA
M5	metabat2_18	103	[Ruminococcus] torques (100), other (<10)	NA	NA
M5	metabat2_24	7	Haemophilus parainfluenzae (7)	NA	NA
M5	metabat2_25	2	Enterococcus faecalis (2)	NA	NA
M5	metabat2_26	1	Streptococcus anginosus (1)	NA	NA
M5	metabat2_6	129	Enterococcus casseliflavus (78), Enterococcus innesii (37), other (<20)	NA	NA
M5	metabat2_8	74	Enterocloster clostridioformis (74)	NA	NA
M5	vamb_1	19	Escherichia coli (19)	Escherichia coli	100
M5	vamb_2	31	Corynebacterium sp. (22), other (<10)	NA	NA
M5	vamb_4	106	[Clostridium] scindens (106)	NA	NA
M6	metabat2_11	309	Klebsiella oxytoca (296), Escherichia coli (6), other (<5)	Escherichia coli	1.94
M6	metabat2_4	140	Ruthenibacterium lactatiformans (133), other (<5)	NA	NA
M6	vamb_1	11	Escherichia coli (8), Klebsiella pneumoniae (2), Bacteroides fragilis (1)	Escherichia coli	72.73
M7	maxbin2_001	18	Escherichia coli (8), Klebsiella oxytoca (6), other (<5)	Escherichia coli	44.44
M7	metabat2_1	45	Enterococcus faecium (45)	NA	NA
M8	maxbin2_024	500	Enterocloster clostridioformis (157), other (<20)	NA	NA
M8	maxbin2_025	180	Oscillospiraceae bacterium (72), Candidatus Faecalibacterium (12), other (<10)	NA	NA
M8	maxbin2_027	139	Ruthenibacterium lactatiformans (37), Oscillospiraceae bacterium (19), other (<10)	NA	NA
M8	maxbin2_028	449	Oscillospiraceae bacterium (31), cellular organisms (22), Bacteria (21), other (<20)	NA	NA
M8	metabat2_12	86	Anaerococcus obesiensis (54), Anaerococcus vaginalis (22), other (<20)	NA	NA
M8	metabat2_19	87	Lachnospiraceae bacterium (8), Candidatus Scatomonas (6), Massilistercora timonensis (5), other (<5)	NA	NA
M8	metabat2_23	35	Oscillospiraceae bacterium (7), uncultured bacterium (3), Dysosmobacter sp. (3), other (<3)	NA	NA
M8	metabat2_25	147	Sellimonas intestinalis (83), other (<10)	NA	NA
M8	metabat2_2	5	uncultured Eubacteriales (3), Oscillibacter valericigenes (1), Flavonifractor plautii (1)	NA	NA
M8	metabat2_36	100	Oscillospiraceae bacterium (33), other (<10)	NA	NA
M8	metabat2_38	169	Anaerobutyricum hallii (44), other (<10)	NA	NA
M8	metabat2_45	155	Candidatus Scatomonas (14), Lachnospiraceae bacterium (12), other (<!0)	NA	NA
M8	metabat2_49	12	Oscillospiraceae bacterium (5), other (=1)	NA	NA
M8	metabat2_69	4	Subdoligranulum variabile (2), uncultured Faecalibacterium (1), Oscillospiraceae bacterium (1)	NA	NA
M8	metabat2_9	3	Oscillospiraceae bacterium (2), Dysosmobacter sp. (1)	NA	NA
M8	vamb_1	24	Escherichia coli (24)	NA	NA
M8	vamb_2	120	Eggerthella lenta (118), Eggerthella (1), Adlercreutzia hattorii (1)	NA	NA
M8	vamb_202	67	Oscillospiraceae bacterium (16), Anaerotruncus sp. (14), other (<10)	NA	NA
M8	vamb_21	17	[Clostridium] innocuum (17)	NA	NA
M8	vamb_22	15	Ruminococcus albus (5), [Eubacterium] siraeum (3), Caudoviricetes sp. (2), other (=1)	NA	NA
M8	vamb_23	17	Finegoldia magna (16), Firmicutes phage (1)	NA	NA
M8	vamb_3	55	Oscillospiraceae bacterium (7), other (<5)	NA	NA
M8	vamb_40	74	Oscillospiraceae bacterium (25), other (<5)	NA	NA
M8	vamb_41	105	Enterococcus faecalis (105)	NA	NA
M8	vamb_42	60	Blautia argi (29), other (<10)	NA	NA
M8	vamb_54	75	Escherichia coli (34), Phocaeicola vulgatus (23), other (<10)	NA	NA
M8	vamb_56	5	Blautia coccoides (1), Bacteroides fragilis (1), Blautia wexlerae (1), uncultured Blautia (1), [Clostridium] scindens (1)	NA	NA
M8	vamb_69	25	[Clostridium] scindens (25)	NA	NA
Q1	maxbin2_005	118	Morganella morganii (98), Escherichia coli (11), Klebsiella pneumoniae (3), Enterobacter hormaechei (2), other (<1)	Escherichia coli, Klebsiella pneumoniae, Enterobacter complex	9.32; 2.54; 1.69
Q1	maxbin2_008	144	Proteus vulgaris (104), other (<10)	Escherichia coli	4.17
Q1	metabat2_3	1	Klebsiella pneumoniae (1)	Klebsiella pneumoniae	100
Q1	metabat2_4	1	Citrobacter europaeus (1)	NA	NA
Q1	metabat2_5	4	Enterococcus faecalis (4)	NA	NA
Q1	metabat2_7	5	Klebsiella pneumoniae (2), Escherichia coli (1), Enterobacter hormaechei (1), Klebsiella michiganensis (1)	Klebsiella pneumoniae, Escherichia coli, Enterobacter complex	40; 20; 20
Q1	vamb_1	47	Escherichia coli (18), Hafnia paralvei (14), Klebsiella pneumoniae (6), Enterobacter hormaechei (2), other (=1)	Escherichia coli, Klebsiella pneumoniae, Enterobacter complex	38:30; 12:77; 4.26
Q1	vamb_4	153	Proteus vulgaris (126), Escherichia coli (8), Thomasclavelia ramosa (5), Klebsiella pneumoniae (2), other (=1)	Escherichia coli, Klebsiella pneumoniae	5.23; 1.31
Q2	maxbin2_001	12	Citrobacter europaeus (8), other (<2)	NA	NA
Q2	metabat2_6	6	Enterococcus faecium (6)	NA	NA
Q3	maxbin2_004	178	Enterococcus faecium (161), Escherichia coli (6), other (<5)	Escherichia coli	3.37
Q3	metabat2_1	3	Escherichia coli (3)	Escherichia coli	100
Q4	maxbin2_001	64	Klebsiella pneumoniae (16), Escherichia coli (10), other (<10)	Klebsiella pneumoniae	25
Q4	maxbin2_004	166	Staphylococcus epidermidis (154), other (<5)	NA	NA
Q4	metabat2_2	35	Klebsiella aerogenes (35)	NA	NA
Q4	vamb_3_sub	32	Citrobacter koseri (23), Klebsiella pneumoniae (5), Klebsiella aerogenes (4)	Klebsiella pneumoniae	15.62
Q5	maxbin2_001	26	Corynebacterium tuberculostearicum (10), Citrobacter freundii (9), other (<9)	Citrobacter freundii	34.62
Q5	metabat2_2	3	Enterococcus faecium (3)	NA	NA
Q5	vamb_3	24	Staphylococcus epidermidis (22), other (>5)	NA	NA
Q5	vamb_9	28	Enterococcus faecalis (28)	NA	NA
Q6	maxbin2_001	3	Enterobacter cloacae (2), Klebsiella oxytoca (1)	NA	NA
Q6	maxbin2_002	11	Enterobacter hormaechei (4), Escherichia coli (3), other (<3)	Enterobacter hormaechei	36.36
Q7	maxbin2_001	200	Enterobacter ludwigii (73), Klebsiella variicola (47), other (<20)	Klebsiella variicola	2026-05-23
Q7	maxbin2_007	78	Enterobacter ludwigii (20), Proteus mirabilis (11), other (<10)	NA	NA
Q7	metabat2_1	1	Leuconostoc lactis (1)	NA	NA
Q7	metabat2_8	4	Escherichia coli (3), Enterobacter ludwigii (1)	Escherichia coli	75
Q7	vamb_1	5	Enterococcus faecium (3), Leuconostoc lactis (2)	NA	NA
Q8	maxbin2_001	40	Escherichia coli (11), Escherichia (8), Escherichia sp. (7), other (<5)	Escherichia coli	2026-05-27
Q8	maxbin2_003	11	Pseudomonas aeruginosa (10), Morganella morganii (1)	NA	NA
Q8	vamb_2	9	Klebsiella pneumoniae (6), Escherichia coli (3)	Klebsiella pneumoniae, Escherichia coli	66.67; 33.33
