## Supplementary material for "Nanopore metagenomic sequencing links clinically relevant resistance determinants to pathogens": TableS4

### Sheet: A
carbapenemase	n_reads	top_read_similarity	species_of_origin	correct_association
blaKPC	293	Klebsiella pneumoniae (223), Escherichia coli (66), Citrobacter freundii (3), Klebsiella sp. (1)	Klebsiella pneumoniae	yes
blaKPC-2	57	Klebsiella pneumoniae (41), Escherichia coli (15), Citrobacter freundii (1)	Klebsiella pneumoniae	yes
blaNDM	132	Proteus mirabilis (53), Escherichia coli (21), Klebsiella pneumoniae (18), Serratia marcescens (12), Raoultella planticola (10), Klebsiella michiganensis (7), Enterobacter cloacae (4), Citrobacter freundii (2), Morganella morganii (2), Serratia (1), Enterobacteriaceae (1), Serratia sarumanii (1)	Proteus mirabilis [78], Escherichia coli [54]	yes
blaNDM-1	24	Proteus mirabilis (17), Enterobacter cloacae (4), Serratia marcescens (2), Serratia entomophila (1)	Proteus mirabilis	yes
blaNDM-5	11	Escherichia coli (6), Raoultella planticola (4), Citrobacter freundii (1)	Escherichia coli	yes
blaOXA-48	20	Citrobacter freundii (15), Escherichia coli (3), Raoultella planticola (2)	Citrobacter freundii	yes
blaVIM	194	Klebsiella michiganensis (156), Klebsiella pneumoniae (14), Escherichia coli (11), Raoultella planticola (8), Klebsiella grimontii (4), Citrobacter freundii (1)	Klebsiella michiganensis	yes
blaVIM-1	194	Klebsiella michiganensis (40), Klebsiella pneumoniae (3), Escherichia coli (2)	Klebsiella michiganensis	yes

### Sheet: B
dataset	carbapenemase	n_reads	top_read_similarity	WGS_confirmed_pathogen	WGS_confirmed_carbapenamase
M3	blaOXA-48	3	Citrobacter freundii (1), Citrobacter koseri (1), Obesumbacterium proteus (1)	Citrobacter freundii	blaOXA-48	x
M5	blaKPC	1	Escherichia coli (1)	Escherichia coli, Klebsiella pneumoniae	blaKPC-2
Q1	blaOXA-48	5	Escherichia coli (3), Klebsiella pneumoniae (2)	Escherichia coli, Klebsiella pneumoniae, Enterobacter cloacae complex*	blaOXA-48	x
Q1	blaVIM	4	Klebsiella pneumoniae (4)	Escherichia coli, Klebsiella pneumoniae, Enterobacter cloacae complex*	blaVIM
Q1	blaOXA-48 like	4	Klebsiella pneumoniae (2), Enterobacter roggenkampii (1), Escherichia coli (1)	Escherichia coli, Klebsiella pneumoniae, Enterobacter cloacae complex*	blaOXA-48
Q2	blaKPC-2	41	Klebsiella pneumoniae (27), Klebsiella (4), Escherichia coli (3), Enterobacteriaceae (2), Klebsiella quasipneumoniae (2), Klebsiella sp. (2), Enterobacter hormaechei (1)	Klebsiella pneumoniae	blaKPC-2	x
Q2	blaKPC	123	Klebsiella pneumoniae (98), Escherichia coli (10), Citrobacter europaeus (5), Klebsiella sp. (4), Klebsiella (2), Citrobacter freundii (1), Enterobacter hormaechei (1), Enterobacteriaceae (1), Klebsiella quasipneumoniae (1)	Klebsiella pneumoniae	blaKPC-2
Q3	blaNDM	80	Escherichia coli (74), Enterobacter hormaechei (3), Enterobacteriaceae (2), Klebsiella pneumoniae (1)	Escherichia coli, Enterobacter hormaechei	blaNDM-1
Q3	blaNDM-1	15	Escherichia coli (15)	Escherichia coli, Enterobacter hormaechei	blaNDM-1	x
Q4	blaKPC	3	Klebsiella pneumoniae (2), Escherichia coli (1) 3	Klebsiella pneumoniae	blaKPC-2
Q4	blaKPC-2	1	Escherichia coli (1)	Klebsiella pneumoniae	blaKPC-2	x
Q5	blaOXA-48	3	Citrobacter freundii (3)	Citrobacter freundii	blaOXA-48	x
Q5	blaOXA-48 like	11	Citrobacter freundii (10), Klebsiella pneumoniae (1)	Citrobacter freundii	blaOXA-48
Q6	blaKPC	89	Enterobacter hormaechei (79), Escherichia coli (9), Klebsiella pneumoniae (1)	Enterobacter hormaechei	blaKPC-2
Q6	blaKPC-2	26	Enterobacter hormaechei (25), Klebsiella pneumoniae (1)	Enterobacter hormaechei	blaKPC-2	x
Q7	blaKPC	6	Escherichia coli (4), Klebsiella pneumoniae (1), Enterobacter ludwigii (1)	Escherichia coli, Klebsiella variicola	blaKPC-2
Q8	blaNDM	16	Klebsiella pneumoniae (14), Enterobacteriaceae (2)	Klebsiella pneumoniae, Escherichia coli	blaNDM-5
Q8	blaNDM-5	4	Klebsiella pneumoniae (3), Escherichia coli (1)	Klebsiella pneumoniae, Escherichia coli	blaNDM-5	x
Q8	blaOXA-48	16	Klebsiella pneumoniae (16)	Klebsiella pneumoniae, Escherichia coli	blaOXA-48	x
